# Mitochondrial-Encoded Peptide MOTS-c is an Exercise-Induced Regulator of Aging Metabolic Homeostasis and Physical Capacity

**DOI:** 10.1101/2019.12.22.886432

**Authors:** Joseph C. Reynolds, Rochelle W. Lai, Jonathan S.T. Woodhead, James H. Joly, Cameron J. Mitchell, David Cameron-Smith, Ryan Lu, Pinchas Cohen, Nicholas A. Graham, Bérénice A. Benayoun, Troy L. Merry, Changhan Lee

## Abstract

Healthy aging can be promoted by enhancing metabolic fitness and physical capacity (*1, 2*). Mitochondria are chief metabolic organelles with strong implications in aging (*3–8*). In addition to their prominent role in bioenergetics, mitochondria also coordinate broad physiological functions by communicating to other cellular compartments or distal cells using multiple factors (*9, 10*), including peptides that are encoded within their own independent genome (*11, 12*). However, it is unknown if aging is actively regulated by factors encoded in the mitochondrial genome. MOTS-c is a mitochondrial-encoded peptide that regulates metabolic homeostasis (*13, 14*), in part, by translocating to the nucleus to regulate adaptive nuclear gene expression in response to cellular stress (*15–17*). Here, we report that MOTS-c is an exercise-induced mitochondrial-encoded peptide that significantly enhanced physical performance when administered to young (2 mo.), middle-aged (12 mo.), and old (22 mo.) mice. In humans, we found that endogenous MOTS-c levels significantly increased in response to exercise in skeletal muscle (11.9-fold) and in circulation (1.5-fold). Systemic MOTS-c treatment in mice significantly enhanced the performance on a treadmill of all age groups (~2-fold). MOTS-c regulated (i) nuclear genes, including those related to metabolism and protein homeostasis, (ii) glucose and amino acid metabolism in skeletal muscle, and (iii) myoblast adaptation to metabolic stress. Late-life (23.5 mo.) initiated intermittent MOTS-c treatment (3x/week) improved physical capacity and trended towards increasing lifespan. Our data indicate that aging is regulated by genes that are encoded not only in the nuclear genome (*18, 19*), but also in the mitochondrial genome. Considering that aging is the major risk factor for multiple chronic diseases (*20, 21*), our study provides new grounds for further investigation into mitochondrial-encoded regulators of healthy lifespan.
