## Supplementary material for "Mitochondrial-Encoded Peptide MOTS-c is an Exercise-Induced Regulator of Aging Metabolic Homeostasis and Physical Capacity": Table S1

### Sheet: 2019-06-21_Muscle_Enrichment_ta
		Pathway Names	signed_enrichment	minusLog10Pval
	1	Carbon metabolism	2.03959	1.56241
	2	Oxidative phosphorylation	2.0332	1.56241
	3	Non-alcoholic fatty liver disease (NAFLD)	2.02734	1.56241
	4	Biosynthesis of amino acids	1.99147	1.56241
	5	Central carbon metabolism in cancer	1.98992	1.56241
	6	Staphylococcus aureus infection	1.94909	1.56241
	7	Parkinson disease	1.92052	1.56241
	8	Huntington disease	1.90645	1.56241
	9	AMPK signaling pathway	1.87332	1.56241
	10	Phagosome	1.85335	1.56241
	11	Citrate cycle (TCA cycle)	1.84954	1.49301
	12	PI3K-Akt signaling pathway	1.82102	1.56241
	13	Glycolysis / Gluconeogenesis	1.80936	1.56241
	14	2-Oxocarboxylic acid metabolism	1.79936	1.32175
	15	EGFR tyrosine kinase inhibitor resistance	1.78278	1.56241
	16	Longevity regulating pathway	1.77426	1.56241
	17	Influenza A	1.77	1.56241
	18	Protein digestion and absorption	1.7652	1.56241
	19	Prostate cancer	1.74731	1.56241
	20	Thermogenesis	1.72374	1.56241
	21	Galactose metabolism	1.72094	1.32175
	22	Alanine, aspartate and glutamate metabolism	1.70398	1.25688
	23	AGE-RAGE signaling pathway in diabetic complications	1.69688	1.56241
	24	Linoleic acid metabolism	1.67817	1.026
	25	Chemokine signaling pathway	1.67565	1.49301
	26	Malaria	1.67283	1.32175
	27	Arginine biosynthesis	1.65733	0.994369
	28	Focal adhesion	1.65073	1.49301
	29	TNF signaling pathway	1.64264	1.49301
	30	Bladder cancer	1.62286	1.2244
	31	ECM-receptor interaction	1.62179	1.49301
	32	Glutathione metabolism	1.62085	1.49301
	33	Glycosaminoglycan biosynthesis - chondroitin sulfate / dermatan sulfate	1.61509	1.01065
	34	Epstein-Barr virus infection	1.61423	1.39654
	35	Complement and coagulation cascades	1.60048	1.39654
	36	JAK-STAT signaling pathway	1.59866	1.56241
	37	Human papillomavirus infection	1.59615	1.56241
	38	Gap junction	1.59419	1.39654
	39	Apoptosis	1.5924	1.49301
	40	Cysteine and methionine metabolism	1.58575	1.2244
	41	Longevity regulating pathway - multiple species	1.58013	1.32175
	42	Kaposi sarcoma-associated herpesvirus infection	1.57525	1.39654
	43	Proteoglycans in cancer	1.5657	1.39654
	44	Thyroid hormone synthesis	1.56428	1.16258
	45	Insulin signaling pathway	1.56161	1.49301
	46	Human T-cell leukemia virus 1 infection	1.5614	1.39654
	47	Antigen processing and presentation	1.5612	1.2244
	48	Mineral absorption	1.55391	0.918171
	49	Arginine and proline metabolism	1.54526	0.971625
	50	Small cell lung cancer	1.54212	1.49301
	51	Relaxin signaling pathway	1.54027	1.49301
	52	Insulin resistance	1.53922	1.49301
	53	Melanoma	1.53228	1.2244
	54	Measles	1.52506	1.49301
	55	Acute myeloid leukemia	1.52426	1.2244
	56	Platelet activation	1.51957	1.39654
	57	Allograft rejection	1.51757	0.838853
	58	Cytokine-cytokine receptor interaction	1.48699	1.26091
	59	Alzheimer disease	1.48358	1.32175
	60	Amoebiasis	1.47823	1.01065
	61	Cell adhesion molecules (CAMs)	1.46387	1.2244
	62	Chronic myeloid leukemia	1.46159	0.953408
	63	Glioma	1.45541	0.953408
	64	Tuberculosis	1.45243	1.32175
	65	Adipocytokine signaling pathway	1.44463	0.995004
	66	Hepatitis C	1.43222	1.08638
	67	Endocrine resistance	1.43076	0.953408
	68	Toxoplasmosis	1.42038	0.946585
	69	Cellular senescence	1.39035	1.0439
	70	Fluid shear stress and atherosclerosis	1.37118	0.946799
	71	Pathways in cancer	1.36605	1.49301
	72	Human cytomegalovirus infection	1.36322	1.00083
	73	Estrogen signaling pathway	1.36091	0.846111
	74	Hepatocellular carcinoma	1.33315	0.892222
