## Supplementary material for "Mitochondrial-Encoded Peptide MOTS-c is an Exercise-Induced Regulator of Aging Metabolic Homeostasis and Physical Capacity": Table S2

### Sheet: 2019-06-21_Muscle_Enrichment_ta
		Pathway Names	signed_enrichment	minusLog10Pval
	1	extracellular matrix organization	2.18043	1.64578
	2	extracellular structure organization	2.13015	1.64578
	3	cellular respiration	1.98098	1.64578
	4	protein folding	1.9724	1.64578
	5	leukocyte migration	1.96504	1.64578
	6	tumor necrosis factor superfamily cytokine production	1.95568	1.64578
	7	cytokine-mediated signaling pathway	1.94867	1.64578
	8	tumor necrosis factor production	1.94841	1.64578
	9	regulation of tumor necrosis factor superfamily cytokine production	1.94189	1.64578
	10	regulation of tumor necrosis factor production	1.91921	1.64578
	11	reactive oxygen species metabolic process	1.88859	1.64578
	12	energy derivation by oxidation of organic compounds	1.88536	1.64578
	13	regulation of reactive oxygen species metabolic process	1.87436	1.64578
	14	regulation of lipid localization	1.85235	1.64578
	15	myeloid leukocyte differentiation	1.84162	1.64578
	16	positive regulation of small molecule metabolic process	1.84159	1.64578
	17	cellular response to tumor necrosis factor	1.83637	1.64578
	18	leukocyte chemotaxis	1.82182	1.64578
	19	angiogenesis	1.82132	1.64578
	20	generation of precursor metabolites and energy	1.80686	1.64578
	21	regulation of leukocyte migration	1.80599	1.64578
	22	cellular response to acid chemical	1.78446	1.64578
	23	fat cell differentiation	1.77594	1.64578
	24	negative regulation of cellular response to growth factor stimulus	1.77084	1.64578
	25	positive regulation of ERK1 and ERK2 cascade	1.77015	1.64578
	26	blood coagulation	1.75128	1.64578
	27	positive regulation of cell motility	1.75036	1.64578
	28	carboxylic acid biosynthetic process	1.74726	1.64578
	29	organic acid biosynthetic process	1.74489	1.64578
	30	pyridine nucleotide metabolic process	1.73552	1.64578
	31	regulation of ERK1 and ERK2 cascade	1.73502	1.64578
	32	oxidoreduction coenzyme metabolic process	1.73453	1.64578
	33	ERK1 and ERK2 cascade	1.73333	1.64578
	34	neurotransmitter metabolic process	1.73297	1.64578
	35	inflammatory response	1.73294	1.64578
	36	response to tumor necrosis factor	1.73267	1.64578
	37	hemostasis	1.72946	1.64578
	38	regulation of fat cell differentiation	1.72326	1.64578
	39	response to bacterium	1.72227	1.64578
	40	positive regulation of leukocyte migration	1.72119	1.64578
	41	response to wounding	1.7185	1.64578
	42	regulation of tube size	1.71793	1.64578
	43	regulation of blood vessel size	1.71793	1.64578
	44	nucleotide biosynthetic process	1.71758	1.64578
	45	positive regulation of locomotion	1.717	1.64578
	46	positive regulation of cell migration	1.70832	1.64578
	47	positive regulation of cellular component movement	1.70003	1.64578
	48	cell chemotaxis	1.69994	1.64578
	49	ribose phosphate biosynthetic process	1.69864	1.64578
	50	regulation of tube diameter	1.6917	1.64578
	51	regulation of blood vessel diameter	1.6917	1.64578
	52	nicotinamide nucleotide metabolic process	1.69119	1.53799
	53	endothelial cell proliferation	1.68977	1.56506
	54	phagocytosis	1.68957	1.64578
	55	regulation of lipid biosynthetic process	1.68462	1.53799
	56	wound healing	1.68001	1.56506
	57	carbohydrate catabolic process	1.67419	1.56506
	58	drug metabolic process	1.67045	1.64578
	59	protein import	1.66397	1.56506
	60	regulation of endothelial cell proliferation	1.66099	1.64578
	61	negative regulation of cell development	1.65917	1.64578
	62	myeloid leukocyte migration	1.65849	1.53799
	63	pyridine-containing compound metabolic process	1.65795	1.53799
	64	regulation of protein kinase B signaling	1.65617	1.53799
	65	monocarboxylic acid biosynthetic process	1.65544	1.56506
	66	positive regulation of lipid metabolic process	1.65404	1.56506
	67	hexose metabolic process	1.65331	1.56506
	68	negative regulation of defense response	1.64756	1.64578
	69	nucleoside phosphate biosynthetic process	1.64702	1.56506
	70	purine ribonucleotide biosynthetic process	1.64697	1.53799
	71	positive regulation of cell-substrate adhesion	1.64692	1.56506
	72	vascular process in circulatory system	1.64258	1.56506
	73	ribonucleotide biosynthetic process	1.63541	1.56506
	74	organophosphate biosynthetic process	1.6328	1.64578
	75	protein kinase B signaling	1.63207	1.56506
	76	positive regulation of angiogenesis	1.63108	1.53799
	77	regulation of inflammatory response	1.62802	1.56506
	78	alpha-amino acid metabolic process	1.62719	1.56506
	79	coagulation	1.62353	1.53799
	80	bone development	1.62306	1.53799
	81	response to acid chemical	1.61746	1.56506
	82	positive regulation of chemotaxis	1.61258	1.53799
	83	coenzyme metabolic process	1.61074	1.56506
	84	coenzyme biosynthetic process	1.60877	1.53799
	85	response to peptide	1.60794	1.56506
	86	positive regulation of peptidyl-tyrosine phosphorylation	1.60673	1.56506
	87	purine-containing compound biosynthetic process	1.60643	1.56506
	88	mitochondrion organization	1.60529	1.64578
	89	negative regulation of protein phosphorylation	1.605	1.64578
	90	regulation of peptidyl-tyrosine phosphorylation	1.60443	1.56506
	91	purine nucleotide biosynthetic process	1.604	1.56506
	92	negative regulation of secretion	1.60003	1.53799
	93	transmembrane receptor protein serine/threonine kinase signaling pathway	1.59884	1.56506
	94	leukocyte differentiation	1.59875	1.64578
	95	regulation of cell shape	1.59772	1.53799
	96	negative regulation of response to external stimulus	1.59725	1.56506
	97	cell-substrate adhesion	1.59688	1.56506
	98	negative regulation of cytokine production	1.59089	1.53799
	99	actin filament bundle organization	1.58854	1.56506
	100	connective tissue development	1.58474	1.56506
	101	regulation of cellular response to growth factor stimulus	1.58458	1.56506
	102	negative regulation of peptidase activity	1.58414	1.53799
	103	lipid biosynthetic process	1.58374	1.64578
	104	positive regulation of response to external stimulus	1.58284	1.56506
	105	ATP biosynthetic process	1.58191	1.53799
	106	regulation of body fluid levels	1.58014	1.56506
	107	regulation of angiogenesis	1.57941	1.56506
	108	monocarboxylic acid metabolic process	1.57921	1.64578
	109	small molecule biosynthetic process	1.57784	1.64578
	110	cellular amino acid metabolic process	1.57727	1.56506
	111	myeloid cell differentiation	1.57629	1.64578
	112	positive regulation of cysteine-type endopeptidase activity	1.5753	1.53799
	113	regulation of peptidase activity	1.57406	1.56506
	114	sulfur compound metabolic process	1.57312	1.56506
	115	monosaccharide metabolic process	1.57229	1.53799
	116	purine nucleoside triphosphate biosynthetic process	1.56485	1.53799
	117	actin filament bundle assembly	1.56347	1.53799
	118	negative regulation of secretion by cell	1.56295	1.53799
	119	regulation of cell-substrate adhesion	1.56094	1.53799
	120	negative regulation of cellular component movement	1.56038	1.56506
	121	negative regulation of MAPK cascade	1.5587	1.53799
	122	cofactor metabolic process	1.55756	1.64578
	123	positive regulation of proteolysis	1.55477	1.56506
	124	regulation of chemotaxis	1.55475	1.53799
	125	nucleotide metabolic process	1.55134	1.64578
	126	nucleoside triphosphate metabolic process	1.55115	1.56506
	127	tissue remodeling	1.55059	1.53799
	128	chondrocyte differentiation	1.54965	1.42078
	129	negative regulation of immune system process	1.54844	1.64578
	130	negative regulation of cell adhesion	1.5479	1.56506
	131	positive regulation of protein complex assembly	1.54622	1.56506
	132	negative regulation of peptide secretion	1.54617	1.53799
	133	regulation of intrinsic apoptotic signaling pathway	1.54606	1.48149
	134	positive regulation of vasculature development	1.54501	1.53799
	135	negative regulation of inflammatory response	1.54354	1.48149
	136	purine ribonucleoside triphosphate biosynthetic process	1.54353	1.53799
	137	ATP metabolic process	1.54111	1.53799
	138	negative regulation of protein kinase activity	1.5405	1.53799
	139	nucleoside phosphate metabolic process	1.53936	1.64578
	140	negative regulation of protein complex assembly	1.53691	1.48149
	141	response to oxidative stress	1.53403	1.64578
	142	negative regulation of locomotion	1.53336	1.56506
	143	mesenchymal cell differentiation	1.53185	1.53799
	144	purine nucleoside triphosphate metabolic process	1.53024	1.56506
	145	cellular response to nitrogen compound	1.52733	1.64578
	146	ribose phosphate metabolic process	1.52711	1.64578
	147	regulation of response to wounding	1.5252	1.48149
	148	maintenance of location	1.52075	1.56506
	149	regulation of transmembrane receptor protein serine/threonine kinase signaling pathway	1.51724	1.53799
	150	purine ribonucleoside triphosphate metabolic process	1.51459	1.56506
	151	negative regulation of Wnt signaling pathway	1.51385	1.53799
	152	cellular response to peptide	1.51374	1.56506
	153	innate immune response	1.51155	1.64578
	154	negative regulation of phosphorylation	1.51139	1.64578
	155	ribonucleoside triphosphate biosynthetic process	1.5091	1.42236
	156	positive regulation of endocytosis	1.50887	1.53799
	157	cellular response to growth factor stimulus	1.50489	1.64578
	158	response to peptide hormone	1.50277	1.56506
	159	regulation of cysteine-type endopeptidase activity	1.50244	1.53799
	160	peptidyl-tyrosine modification	1.50237	1.56506
	161	defense response to other organism	1.50128	1.53799
	162	ribonucleotide metabolic process	1.50098	1.64578
	163	ribonucleoside triphosphate metabolic process	1.50046	1.56506
	164	regulation of protein localization to cell periphery	1.50031	1.42236
	165	mesenchyme development	1.50013	1.53799
	166	purine ribonucleotide metabolic process	1.49835	1.64578
	167	endothelial cell migration	1.49649	1.53799
	168	defense response to bacterium	1.49633	1.42236
	169	cellular modified amino acid metabolic process	1.49561	1.48149
	170	regulation of endothelial cell migration	1.4954	1.53799
	171	cellular response to transforming growth factor beta stimulus	1.49518	1.53799
	172	negative regulation of intracellular signal transduction	1.49374	1.64578
	173	fatty acid metabolic process	1.49347	1.53799
	174	negative regulation of neurogenesis	1.49218	1.56506
	175	cellular response to organonitrogen compound	1.48883	1.64578
	176	regulation of cellular carbohydrate metabolic process	1.48856	1.37836
	177	positive regulation of endopeptidase activity	1.48851	1.37836
	178	purine-containing compound metabolic process	1.48766	1.64578
	179	phosphatidylinositol-mediated signaling	1.48595	1.37836
	180	response to antibiotic	1.48503	1.53799
	181	peptidyl-tyrosine phosphorylation	1.48424	1.56506
	182	multicellular organismal homeostasis	1.48263	1.64578
	183	regulation of cytokine production	1.48142	1.64578
	184	response to transforming growth factor beta	1.4813	1.53799
	185	positive regulation of supramolecular fiber organization	1.47737	1.53799
	186	carbohydrate metabolic process	1.47731	1.64578
	187	import into nucleus	1.47636	1.48096
	188	negative regulation of apoptotic signaling pathway	1.47514	1.53754
	189	protein import into nucleus	1.4742	1.53799
	190	inositol lipid-mediated signaling	1.47405	1.2549
	191	purine nucleotide metabolic process	1.47395	1.64578
	192	transmembrane receptor protein tyrosine kinase signaling pathway	1.47389	1.64578
	193	negative regulation of immune response	1.47282	1.37808
	194	leukocyte cell-cell adhesion	1.47202	1.56506
	195	ribonucleoside monophosphate biosynthetic process	1.46861	1.37836
	196	regulation of cell-matrix adhesion	1.46784	1.37628
	197	cellular carbohydrate metabolic process	1.46741	1.56506
	198	positive regulation of cellular protein catabolic process	1.46713	1.28261
	199	regulation of small molecule metabolic process	1.46477	1.48149
	200	nucleoside triphosphate biosynthetic process	1.464	1.32614
	201	establishment of protein localization to organelle	1.46363	1.56506
	202	fatty acid biosynthetic process	1.46209	1.32576
	203	regulation of cell-cell adhesion	1.46129	1.48149
	204	positive regulation of peptidase activity	1.46045	1.37836
	205	nucleoside monophosphate biosynthetic process	1.46015	1.48149
	206	regulation of cysteine-type endopeptidase activity involved in apoptotic process	1.45882	1.53799
	207	regulation of endopeptidase activity	1.45704	1.48149
	208	positive regulation of cytokine production	1.45564	1.53799
	209	nucleoside monophosphate metabolic process	1.45381	1.56506
	210	negative regulation of canonical Wnt signaling pathway	1.45369	1.37836
	211	response to growth factor	1.45326	1.64578
	212	regulation of vasculature development	1.45282	1.48149
	213	positive regulation of cell adhesion	1.45122	1.53799
	214	positive regulation of MAPK cascade	1.45006	1.64578
	215	cofactor biosynthetic process	1.44686	1.53799
	216	blood vessel endothelial cell migration	1.44667	1.37808
	217	negative regulation of cell-cell adhesion	1.44599	1.48149
	218	positive regulation of protein catabolic process	1.44589	1.48096
	219	negative regulation of cell motility	1.44377	1.48149
	220	ribonucleoside monophosphate metabolic process	1.44151	1.48149
	221	organ growth	1.43988	1.53799
	222	organic hydroxy compound transport	1.4397	1.48149
	223	negative regulation of nervous system development	1.43941	1.48149
	224	regulation of smooth muscle cell proliferation	1.43782	1.37836
	225	positive regulation of cellular catabolic process	1.43681	1.53799
	226	intrinsic apoptotic signaling pathway	1.43344	1.48149
	227	cellular response to external stimulus	1.43305	1.48149
	228	ameboidal-type cell migration	1.43292	1.53799
	229	regulation of lipid metabolic process	1.43261	1.42236
	230	cellular response to drug	1.43113	1.53799
	231	endocytosis	1.43053	1.64578
	232	negative regulation of protein modification process	1.42959	1.64578
	233	response to starvation	1.42538	1.37836
	234	regulation of leukocyte cell-cell adhesion	1.42511	1.48149
	235	actin filament organization	1.42433	1.53799
	236	response to extracellular stimulus	1.4238	1.42363
	237	regulation of anatomical structure size	1.42379	1.64578
	238	regulation of MAP kinase activity	1.42302	1.53799
	239	glucose metabolic process	1.42278	1.48096
	240	regulation of myeloid cell differentiation	1.42044	1.48149
	241	ossification	1.41955	1.48149
	242	response to nutrient levels	1.41946	1.48149
	243	negative regulation of phosphorus metabolic process	1.41924	1.64578
	244	negative regulation of phosphate metabolic process	1.41924	1.64578
	245	cartilage development	1.41909	1.53799
	246	smooth muscle cell proliferation	1.41857	1.42078
	247	mammary gland development	1.41574	1.1842
	248	purine nucleoside monophosphate biosynthetic process	1.41423	1.1842
	249	purine ribonucleoside monophosphate biosynthetic process	1.41423	1.1842
	250	muscle cell proliferation	1.41161	1.48149
	251	carbohydrate homeostasis	1.41141	1.42078
	252	glucose homeostasis	1.41141	1.42078
	253	myeloid leukocyte activation	1.4098	1.28261
	254	chemotaxis	1.40674	1.56506
	255	response to toxic substance	1.40668	1.3392
	256	protein localization to nucleus	1.40667	1.37836
	257	regulation of defense response	1.40646	1.56506
	258	negative regulation of transferase activity	1.40607	1.48149
	259	transforming growth factor beta receptor signaling pathway	1.4057	1.42078
	260	negative regulation of neuron projection development	1.40503	1.48149
	261	biomineral tissue development	1.40502	1.1842
	262	temperature homeostasis	1.40402	1.2507
	263	endothelium development	1.4032	1.09894
	264	negative regulation of protein secretion	1.40235	1.12714
	265	taxis	1.40158	1.56506
	266	regulation of carbohydrate metabolic process	1.40027	1.42078
	267	positive regulation of cell activation	1.39832	1.3383
	268	positive regulation of cellular protein localization	1.39708	1.37836
	269	purine ribonucleoside monophosphate metabolic process	1.39587	1.48149
	270	positive regulation of protein kinase activity	1.39555	1.48149
	271	regulation of protein complex assembly	1.39348	1.56506
	272	cell-matrix adhesion	1.39323	1.37836
	273	cyclic-nucleotide-mediated signaling	1.39021	1.1842
	274	purine nucleoside monophosphate metabolic process	1.39005	1.37836
	275	T cell activation	1.38957	1.48149
	276	negative regulation of transport	1.38903	1.56506
	277	lymphocyte differentiation	1.38484	1.42741
	278	cellular response to peptide hormone stimulus	1.38407	1.42078
	279	circulatory system process	1.38406	1.53799
	280	negative regulation of cell migration	1.38095	1.28401
	281	carboxylic acid transport	1.37905	1.24272
	282	response to oxygen levels	1.37828	1.27892
	283	negative regulation of neuron apoptotic process	1.37785	1.37836
	284	nucleocytoplasmic transport	1.37688	1.37836
	285	nuclear transport	1.37688	1.37836
	286	cell junction organization	1.37633	1.28401
	287	negative regulation of cell projection organization	1.3752	1.37836
	288	regulation of leukocyte differentiation	1.37327	1.28261
	289	organic acid transport	1.37047	1.27892
	290	positive regulation of cytoskeleton organization	1.37018	1.27892
	291	regulation of protein localization to nucleus	1.36755	1.01239
	292	regulation of actin cytoskeleton organization	1.36571	1.42741
	293	cytokine secretion	1.36503	1.27892
	294	blood circulation	1.36474	1.48149
	295	glycerolipid biosynthetic process	1.36399	1.07049
	296	alcohol metabolic process	1.36261	1.25228
	297	alpha-beta T cell activation	1.36055	1.04637
	298	regulation of actin filament-based process	1.36049	1.42741
	299	cellular response to lipopolysaccharide	1.35991	1.03156
	300	regulation of supramolecular fiber organization	1.35984	1.37836
	301	negative regulation of kinase activity	1.35927	1.24272
	302	response to alcohol	1.35925	0.97624
	303	carbohydrate derivative biosynthetic process	1.35889	1.56506
	304	protein homooligomerization	1.35877	1.37836
	305	organic anion transport	1.35658	1.37836
	306	regulation of cell activation	1.35508	1.53799
	307	carbohydrate biosynthetic process	1.35499	1.32576
	308	lymphocyte activation involved in immune response	1.35267	1.02471
	309	epithelial cell migration	1.35177	1.29143
	310	regulation of endocytosis	1.35098	1.25512
	311	cellular response to molecule of bacterial origin	1.35077	1.04637
	312	response to hypoxia	1.35048	1.21819
	313	epithelial cell proliferation	1.35038	1.42741
	314	leukocyte proliferation	1.34991	1.28076
	315	regulation of actin filament organization	1.34825	1.29143
	316	negative regulation of neuron death	1.34706	1.21213
	317	negative regulation of multi-organism process	1.34678	1.03011
	318	tissue homeostasis	1.34645	1.2507
	319	regulation of protein serine/threonine kinase activity	1.34461	1.48149
	320	positive regulation of catabolic process	1.34284	1.48149
	321	cellular response to oxidative stress	1.3412	1.22518
	322	response to decreased oxygen levels	1.34086	1.1842
	323	tissue migration	1.33975	1.23041
	324	epithelium migration	1.33975	1.23041
	325	nucleic acid transport	1.33814	1.06796
	326	RNA transport	1.33814	1.06796
	327	cellular response to starvation	1.33794	0.958984
	328	response to molecule of bacterial origin	1.33719	1.18349
	329	regulation of apoptotic signaling pathway	1.33651	1.48149
	330	Notch signaling pathway	1.33629	0.994594
	331	regulation of T cell proliferation	1.33571	0.97309
	332	positive regulation of cellular component biogenesis	1.33551	1.53799
	333	mitochondrial transport	1.33236	1.1557
	334	positive regulation of hemopoiesis	1.33174	1.12836
	335	regulation of proteasomal ubiquitin-dependent protein catabolic process	1.33113	1.01108
	336	epithelial to mesenchymal transition	1.33016	0.980424
	337	cellular response to antibiotic	1.3295	0.924356
	338	regulation of protein catabolic process	1.32945	1.42741
	339	skeletal system morphogenesis	1.32862	1.1545
	340	protein complex oligomerization	1.32778	1.53799
	341	lipid catabolic process	1.3272	1.1039
	342	cellular response to biotic stimulus	1.32608	0.989932
	343	anatomical structure maturation	1.32607	0.980424
	344	cellular response to insulin stimulus	1.32602	1.10021
	345	response to lipopolysaccharide	1.32535	1.08726
	346	posttranscriptional regulation of gene expression	1.3236	1.42812
	347	regulation of T cell activation	1.32272	1.16207
	348	cell growth	1.322	1.53799
	349	negative regulation of neuron differentiation	1.32062	1.18349
	350	positive regulation of hydrolase activity	1.31868	1.48149
	351	gland morphogenesis	1.3183	0.971366
	352	sensory organ development	1.31595	1.56506
	353	regulation of cellular protein catabolic process	1.3158	1.13076
	354	regulation of ubiquitin-dependent protein catabolic process	1.31329	0.971366
	355	gland development	1.3113	1.34087
	356	lymphocyte mediated immunity	1.31085	1.07049
	357	gliogenesis	1.31084	1.11427
	358	regulation of epithelial cell migration	1.31054	1.04637
	359	positive regulation of binding	1.31036	0.980424
	360	regulation of neurotransmitter levels	1.3102	1.22545
	361	positive regulation of neurogenesis	1.30974	1.48149
	362	positive regulation of kinase activity	1.30934	1.35398
	363	negative regulation of cell growth	1.30916	1.04637
	364	receptor-mediated endocytosis	1.309	1.01239
	365	cellular response to lipid	1.30777	1.42812
	366	cellular glucose homeostasis	1.30752	0.89905
	367	regulation of hemopoiesis	1.3072	1.23776
	368	cellular response to reactive oxygen species	1.30583	0.917566
	369	establishment of RNA localization	1.30485	0.888783
	370	cellular response to organic cyclic compound	1.30469	1.2656
	371	regulation of synapse organization	1.30385	1.08726
	372	lipid localization	1.30253	1.1632
	373	regulation of multi-organism process	1.30188	1.15028
	374	regulation of synapse structure or activity	1.30156	1.08726
	375	negative regulation of hydrolase activity	1.30056	1.09547
	376	negative regulation of leukocyte activation	1.30047	0.881519
	377	cell activation involved in immune response	1.30026	0.947835
	378	response to insulin	1.29972	0.937993
	379	positive regulation of protein serine/threonine kinase activity	1.2996	1.09661
	380	positive regulation of leukocyte cell-cell adhesion	1.29905	0.881519
	381	nucleobase-containing small molecule biosynthetic process	1.29783	0.914236
	382	defense response to virus	1.29669	0.978227
	383	T cell proliferation	1.29653	0.881519
	384	eye morphogenesis	1.29594	0.882798
	385	regulation of cytokine secretion	1.29502	0.882798
	386	regulation of ossification	1.29461	0.914236
	387	ear development	1.2937	0.931373
	388	axon extension	1.28825	0.856142
	389	regulation of leukocyte activation	1.28716	1.27031
	390	negative regulation of cell activation	1.28657	0.907066
	391	regulation of cell growth	1.28434	1.35168
	392	regulation of epithelial cell proliferation	1.28417	1.04637
	393	regulation of leukocyte proliferation	1.28234	0.936772
	394	lymphocyte activation	1.28201	1.2507
	395	protein localization to membrane	1.28	1.42996
	396	negative regulation of catalytic activity	1.27985	1.3723
	397	negative regulation of growth	1.27962	1.00612
	398	regulation of protein binding	1.27954	0.992431
	399	eye development	1.27896	1.03141
	400	visual system development	1.27896	1.03141
	401	activation of immune response	1.27789	1.07885
	402	regulation of binding	1.27649	1.24247
	403	nucleoside phosphate catabolic process	1.27575	0.832525
	404	RNA localization	1.27447	0.917566
	405	positive regulation of secretion	1.27257	1.1039
	406	response to virus	1.27214	0.967523
	407	symbiont process	1.27133	0.998619
	408	adaptive thermogenesis	1.27081	0.857635
	409	cellular response to inorganic substance	1.26953	0.82527
	410	positive regulation of protein transport	1.26644	1.08726
	411	negative regulation of hemopoiesis	1.26642	0.832525
	412	positive regulation of leukocyte activation	1.26631	0.989932
	413	positive regulation of epithelial cell migration	1.26626	0.830326
	414	regulation of system process	1.26519	1.21819
	415	regulation of mononuclear cell proliferation	1.265	0.859953
	416	positive regulation of MAP kinase activity	1.26435	0.845995
	417	positive regulation of cell-cell adhesion	1.26125	0.840928
	418	muscle system process	1.26069	1.06644
	419	adaptive immune response based on somatic recombination of immune receptors built from immunoglobulin superfamily domains	1.26024	0.881519
	420	sensory system development	1.25912	0.980424
	421	cellular process involved in reproduction in multicellular organism	1.25614	0.97624
	422	positive regulation of protein secretion	1.25479	0.871985
	423	T cell differentiation	1.2519	0.868869
	424	positive regulation of nervous system development	1.25186	1.14318
	425	positive regulation of establishment of protein localization	1.2518	1.07049
	426	regulation of cytoskeleton organization	1.25132	1.15714
	427	positive regulation of secretion by cell	1.25125	1.04658
	428	leukocyte mediated immunity	1.25031	0.881519
	429	developmental process involved in reproduction	1.24925	1.11791
	430	cellular response to hormone stimulus	1.24813	1.09367
	431	cellular response to abiotic stimulus	1.24784	0.888783
	432	cellular response to environmental stimulus	1.24784	0.888783
	433	mononuclear cell proliferation	1.24695	0.845995
	434	regulation of developmental growth	1.24516	0.942899
	435	lipid transport	1.24501	0.896269
	436	regulation of cellular component size	1.24046	1.00657
	437	response to organic cyclic compound	1.23903	1.08726
	438	regulation of neuron death	1.2387	0.937993
	439	regulation of translation	1.23522	0.892947
	440	positive regulation of peptide secretion	1.23369	0.839459
	441	regulation of cellular amide metabolic process	1.22479	0.91795
	442	positive regulation of transferase activity	1.22347	0.989932
	443	regulation of peptide secretion	1.22334	1.00062
	444	epithelial cell differentiation	1.22304	0.97309
	445	nucleobase-containing compound catabolic process	1.22075	0.914236
	446	reproductive system development	1.20814	0.881519
	447	positive regulation of immune response	1.20627	0.890623
	448	cellular nitrogen compound catabolic process	1.2062	0.881519
	449	heterocycle catabolic process	1.20448	0.888783
	450	neuron death	1.20417	0.831476
	451	organelle fission	1.20393	0.86403
	452	regulation of protein secretion	1.20113	0.839967
	453	peptide secretion	1.20084	0.864583
