## Supplementary material for "Mitochondrial-Encoded Peptide MOTS-c is an Exercise-Induced Regulator of Aging Metabolic Homeostasis and Physical Capacity": Table S3

### Sheet: 2019-07-01_C2C12_Enrichment_tab
	Pathnames	signed_enrichment	minusLog10Pval
	protein folding	2.42357	1.47667
	ribosome biogenesis	1.86712	1.47667
	response to topologically incorrect protein	1.84251	1.47667
	regulation of ubiquitin-dependent protein catabolic process	1.77564	1.47667
	rRNA processing	1.75909	1.47667
	ribonucleoprotein complex biogenesis	1.75308	1.47667
	mRNA processing	1.7397	1.47667
	regulation of proteolysis involved in cellular protein catabolic process	1.72833	1.47667
	regulation of proteasomal protein catabolic process	1.72476	1.47667
	regulation of mRNA processing	1.70533	1.44778
	negative regulation of proteolysis	1.67331	1.47667
	proteasome-mediated ubiquitin-dependent protein catabolic process	1.66974	1.47667
	extrinsic apoptotic signaling pathway	1.65202	1.47667
	response to oxidative stress	1.6385	1.47667
	intrinsic apoptotic signaling pathway	1.6335	1.47667
	regulation of cellular protein catabolic process	1.62932	1.47667
	mRNA metabolic process	1.62928	1.47667
	protein stabilization	1.62628	1.41314
	RNA splicing	1.6192	1.47667
	RNA splicing, via transesterification reactions	1.61583	1.47667
	RNA splicing, via transesterification reactions with bulged adenosine as nucleophile	1.61583	1.47667
	mRNA splicing, via spliceosome	1.61583	1.47667
	cellular response to steroid hormone stimulus	1.60685	1.34277
	nuclear export	1.60101	1.34277
	regulation of intrinsic apoptotic signaling pathway	1.59696	1.41314
	regulation of mRNA metabolic process	1.59101	1.47667
	apoptotic signaling pathway	1.59078	1.47667
	proteasomal protein catabolic process	1.58007	1.47667
	regulation of protein catabolic process	1.57296	1.47667
	cofactor biosynthetic process	1.56743	1.41314
	response to reactive oxygen species	1.56642	1.34277
	rRNA metabolic process	1.55653	1.45611
	RNA localization	1.53106	1.41314
	regulation of cellular catabolic process	1.52886	1.47667
	modification-dependent protein catabolic process	1.52418	1.45611
	modification-dependent macromolecule catabolic process	1.51958	1.45611
	ubiquitin-dependent protein catabolic process	1.51767	1.45611
	regulation of protein modification by small protein conjugation or removal	1.51442	1.45611
	regulation of protein ubiquitination	1.51426	1.34277
	regulation of proteolysis	1.51228	1.45611
	negative regulation of apoptotic signaling pathway	1.50824	1.30474
	cellular response to oxidative stress	1.49962	1.41314
	positive regulation of protein catabolic process	1.49597	1.30524
	regulation of neuron death	1.49098	1.41314
	regulation of neuron apoptotic process	1.49038	1.30524
	negative regulation of catalytic activity	1.47707	1.45611
	negative regulation of protein modification process	1.47378	1.45611
	positive regulation of cellular catabolic process	1.47333	1.41314
	cofactor metabolic process	1.46095	1.45611
	negative regulation of phosphorylation	1.45852	1.41314
	cellular response to hormone stimulus	1.45506	1.45611
	regulation of apoptotic signaling pathway	1.45061	1.41314
	response to hormone	1.44905	1.41314
	positive regulation of catabolic process	1.44447	1.45611
	negative regulation of protein phosphorylation	1.44076	1.41314
	positive regulation of establishment of protein localization	1.43413	1.45611
	ncRNA processing	1.43397	1.34706
	regulation of establishment of protein localization	1.43104	1.41314
	neuron death	1.42229	1.45611
	nucleocytoplasmic transport	1.42189	1.34277
	nuclear transport	1.42189	1.34277
	proteolysis involved in cellular protein catabolic process	1.41257	1.45611
	positive regulation of programmed cell death	1.40721	1.34706
	cellular nitrogen compound catabolic process	1.40023	1.34706
	organic cyclic compound catabolic process	1.38995	1.30524
	positive regulation of apoptotic process	1.38914	1.34706
	heterocycle catabolic process	1.38575	1.30524
	response to lipid	1.38488	1.41314
	negative regulation of phosphorus metabolic process	1.37174	1.34706
	negative regulation of phosphate metabolic process	1.37174	1.34706
