## Supplementary material for "Mitochondrial-Encoded Peptide MOTS-c is an Exercise-Induced Regulator of Aging Metabolic Homeostasis and Physical Capacity": Table S4

### Sheet: 2019-05-23_Enrichment_table_GO_
	Pathway Name	Sk. Muscle	C2C12
	protein folding	1.9724	2.40636
	reactive oxygen species metabolic process	1.88859	1.31274
	response to oxidative stress	1.53403	1.64567
	regulation of intrinsic apoptotic signaling pathway	1.54606	1.58696
	intrinsic apoptotic signaling pathway	1.43344	1.64653
	regulation of ubiquitin-dependent protein catabolic process	1.31329	1.76504
	carboxylic acid biosynthetic process	1.74726	1.32911
	organic acid biosynthetic process	1.74489	1.32214
	negative regulation of protein phosphorylation	1.605	1.44636
	cofactor metabolic process	1.55756	1.46957
	cofactor biosynthetic process	1.44686	1.56272
	protein import	1.66397	1.32434
	negative regulation of phosphorylation	1.51139	1.4704
	negative regulation of apoptotic signaling pathway	1.47514	1.49944
	mitochondrion organization	1.60529	1.35958
	alpha-amino acid metabolic process	1.62719	1.33762
	small molecule biosynthetic process	1.57784	1.37032
	regulation of cellular protein catabolic process	1.3158	1.63007
	positive regulation of protein catabolic process	1.44589	1.49236
	positive regulation of cellular catabolic process	1.43681	1.48347
	regulation of protein catabolic process	1.32945	1.58411
	negative regulation of protein modification process	1.42959	1.47555
	lipid biosynthetic process	1.58374	1.30992
	negative regulation of MAPK cascade	1.5587	1.33145
	regulation of peptidase activity	1.57406	1.29391
	negative regulation of transferase activity	1.40607	1.45237
	negative regulation of protein kinase activity	1.5405	1.31353
	regulation of endopeptidase activity	1.45704	1.384
	cellular response to oxidative stress	1.3412	1.49809
	regulation of cysteine-type endopeptidase activity involved in apoptotic process	1.45882	1.37499
	nucleic acid transport	1.33814	1.49216
	RNA transport	1.33814	1.49216
	negative regulation of neuron death	1.34706	1.48166
	response to toxic substance	1.40668	1.4205
	nucleocytoplasmic transport	1.37688	1.43323
	nuclear transport	1.37688	1.43323
	establishment of protein localization to organelle	1.46363	1.34382
	RNA localization	1.27447	1.52592
	positive regulation of catabolic process	1.34284	1.45319
	regulation of apoptotic signaling pathway	1.33651	1.45843
	negative regulation of phosphorus metabolic process	1.41924	1.37369
	negative regulation of phosphate metabolic process	1.41924	1.37369
	regulation of cytokine production	1.48142	1.30887
	protein import into nucleus	1.4742	1.31505
	import into nucleus	1.47636	1.30642
	establishment of RNA localization	1.30485	1.47499
	protein localization to nucleus	1.40667	1.36594
	negative regulation of catalytic activity	1.27985	1.47976
	response to starvation	1.42538	1.31708
	regulation of neuron death	1.2387	1.50354
	negative regulation of kinase activity	1.35927	1.36843
	negative regulation of intracellular signal transduction	1.49374	1.21583
	cellular response to hormone stimulus	1.24813	1.46051
	positive regulation of establishment of protein localization	1.2518	1.44174
	neuron death	1.20417	1.43476
	leukocyte mediated immunity	1.25031	1.37353
	cellular nitrogen compound catabolic process	1.2062	1.40348
	cell growth	1.322	1.28766
	positive regulation of protein secretion	1.25479	1.35123
	negative regulation of hydrolase activity	1.30056	1.30517
	positive regulation of peptide secretion	1.23369	1.36439
	heterocycle catabolic process	1.20448	1.38897
	cellular response to lipid	1.30777	1.28458
	activation of immune response	1.27789	1.31255
	reproductive system development	1.20814	1.36672
	positive regulation of protein transport	1.26644	1.28469
	response to organic cyclic compound	1.23903	1.29933
	nucleobase-containing compound catabolic process	1.22075	1.31747
	developmental process involved in reproduction	1.24925	1.28251
	angiogenesis	1.82132	-1.35024
	response to wounding	1.7185	-1.30592
	fat cell differentiation	1.77594	-1.36917
	extracellular structure organization	2.13015	-1.76847
	positive regulation of locomotion	1.717	-1.35604
	positive regulation of cell motility	1.75036	-1.43432
	positive regulation of cell migration	1.70832	-1.39518
	wound healing	1.68001	-1.3681
	positive regulation of cellular component movement	1.70003	-1.39284
	extracellular matrix organization	2.18043	-1.88257
	mesenchymal cell differentiation	1.53185	-1.32688
	actin filament organization	1.42433	-1.2275
	cellular response to growth factor stimulus	1.50489	-1.31668
	transmembrane receptor protein serine/threonine kinase signaling pathway	1.59884	-1.42095
	response to growth factor	1.45326	-1.28252
	negative regulation of cell development	1.65917	-1.49831
	regulation of cellular response to growth factor stimulus	1.58458	-1.46571
	ameboidal-type cell migration	1.43292	-1.31439
	positive regulation of cell adhesion	1.45122	-1.33469
	regulation of transmembrane receptor protein serine/threonine kinase signaling pathway	1.51724	-1.40558
	regulation of actin filament organization	1.34825	-1.24376
	negative regulation of neurogenesis	1.49218	-1.40119
	blood circulation	1.36474	-1.27541
	circulatory system process	1.38406	-1.30237
	negative regulation of cell motility	1.44377	-1.37744
	negative regulation of cellular component movement	1.56038	-1.50039
	negative regulation of locomotion	1.53336	-1.49264
	ossification	1.41955	-1.37968
	mesenchyme development	1.50013	-1.46175
	connective tissue development	1.58474	-1.56053
	regulation of actin filament-based process	1.36049	-1.35642
	negative regulation of cell migration	1.38095	-1.37949
	negative regulation of nervous system development	1.43941	-1.44331
	macroautophagy	-1.34123	1.32764
	organelle fission	1.20393	-1.22357
	muscle system process	1.26069	-1.30877
	eye development	1.27896	-1.33994
	visual system development	1.27896	-1.33994
	cell junction organization	1.37633	-1.4553
	sensory system development	1.25912	-1.33994
	regulation of system process	1.26519	-1.36253
	chemotaxis	1.40674	-1.52544
	regulation of cell-substrate adhesion	1.56094	-1.6805
	taxis	1.40158	-1.53484
	cell-matrix adhesion	1.39323	-1.5432
	bone development	1.62306	-1.77804
	organ growth	1.43988	-1.61806
	regulation of synapse structure or activity	1.30156	-1.48807
	regulation of synapse organization	1.30385	-1.50233
	positive regulation of neurogenesis	1.30974	-1.52274
	cell-substrate adhesion	1.59688	-1.83549
	positive regulation of nervous system development	1.25186	-1.61438
	gliogenesis	1.31084	-1.69359
	skeletal system morphogenesis	1.32862	-1.96845
	cilium assembly	-1.22423	-1.42692
	cilium organization	-1.20799	-1.45277
	pattern specification process	-1.28501	-1.40123
